# Drying kinetics govern transcriptional and post-transcriptional reprogramming during seed maturation

**DOI:** 10.64898/2026.04.28.721260

**Authors:** Asif Ahmed Sami, Leo A. J. Willems, Lukman Abdulroheem, Marie-Christine Carpentier, Rémy Merret, Leónie Bentsink, Mariana A. S. Artur

## Abstract

Desiccation tolerance (DT) serves as a cornerstone for seed survival and for long-term persistence in the natural environment. DT is acquired during seed development, as seeds undergo a drastic change in internal water content during maturation drying. Although the physiological effects of drying on the acquisition of DT and other seed traits have been described, the molecular mechanisms underlying these effects have not yet been fully understood. Here, we addressed this gap by submitting maturing seeds of *Arabidopsis thaliana* L. to three different drying regimes - fast drying (FD), slow drying (SD), and a combination of both (SDFD) and studying physiological, transcriptional, and post-transcriptional responses. We found that SD not only accelerated DT acquisition but also seed maturation. Each drying regime showed a distinct transcriptional signature, with SD and SDFD showing greater global gene downregulation compared to FD. This downregulation appeared to be crucial for establishing DT in developing seeds. Interestingly, FD triggered a specific defense-related transcriptional response that was detrimental to seed longevity. Using an abscisic acid deficient mutant, we found that most of the drying-mediated transcriptional changes were largely independent of the wild-type ABA levels. On a post-transcriptional level, SD led to a major turnover of mRNA populations undergoing co-translational mRNA decay (CTRD) and promoted CTRD of stress-related genes. Overall, our study provides fundamental insights into the mechanisms by which seeds perceive and respond to drying, advancing our basic understanding of the molecular regulation of DT and seed maturation.

**Significance Statement:** Seed maturation is a critical phase of the plant life cycle when seeds acquire desiccation tolerance (DT) required for long-term storage. Drying rate, together with abscisic acid (ABA), has been implicated in this process, but whether seed development actively responds to different drying rates and how such responses are regulated has remained unclear. Here, we show that maturing seeds sense and respond to different drying regimes through distinct molecular programs, with slow drying triggering coordinated transcriptional and post-transcriptional reprogramming associated with enhanced DT. This response occurs partly independent of wild-type ABA levels, revealing drying rate as a developmental signal acting alongside hormonal regulation to direct seed maturation. These findings provide a framework for improving drying strategies and identifying molecular markers of seed quality.
