## Supplementary material for "Drying kinetics govern transcriptional and post-transcriptional reprogramming during seed maturation": Table S4

### Sheet: info
Table S4. Full list GO terms enriched in each gene module from M1 to M14.

### Sheet: Sheet1
GO ID	GO term	Module	Gene number	minusLog2(FDR)
GO:0016567	protein ubiquitination	M1	34	27.3292
GO:0009414	response to water deprivation	M1	31	27.3292
GO:0071456	cellular response to hypoxia	M1	25	27.3292
GO:0009651	response to salt stress	M1	29	25.2323
GO:0050832	defense response to fungus	M1	21	23.6691
GO:0009737	response to abscisic acid	M1	30	18.9423
GO:0006511	ubiquitin-dependent protein catabolic process	M1	35	13.4084
GO:0009845	seed germination	M1	19	9.12963
GO:0016226	iron-sulfur cluster assembly	M1	6	8.09511
GO:0005992	trehalose biosynthetic process	M1	5	7.37917
GO:0019760	glucosinolate metabolic process	M1	7	6.60026
GO:1902531	regulation of intracellular signal transduction	M1	7	6.34392
GO:0006623	protein targeting to vacuole	M1	4	4.43471
GO:0010540	basipetal auxin transport	M1	3	4.03535
GO:0046686	response to cadmium ion	M1	4	3.3899
GO:0055062	phosphate ion homeostasis	M1	3	3.36754
GO:0010345	suberin biosynthetic process	M10	4	6.95353
GO:0006355	regulation of DNA-templated transcription	M10	10	4.69238
GO:0010143	cutin biosynthetic process	M10	3	4.28781
GO:0010025	wax biosynthetic process	M10	4	3.90323
GO:0006952	defense response	M10	7	3.29923
GO:0009793	embryo development ending in seed dormancy	M11	30	24.308
GO:0016567	protein ubiquitination	M11	23	23.9032
GO:0000398	mRNA splicing, via spliceosome	M11	27	22.4764
GO:0006511	ubiquitin-dependent protein catabolic process	M11	37	16.4399
GO:0045944	positive regulation of transcription by RNA polymerase II	M11	8	9.25665
GO:0010114	response to red light	M11	7	7.85662
GO:0006406	mRNA export from nucleus	M11	7	7.14593
GO:0045893	positive regulation of DNA-templated transcription	M11	17	6.41217
GO:0042752	regulation of circadian rhythm	M11	7	6.24284
GO:0006413	translational initiation	M11	6	5.49057
GO:0010492	maintenance of shoot apical meristem identity	M11	4	5.40559
GO:0035196	miRNA processing	M11	4	5.09607
GO:0010959	regulation of metal ion transport	M11	4	5.0452
GO:0080183	response to photooxidative stress	M11	3	4.19167
GO:0006289	nucleotide-excision repair	M11	4	4.17014
GO:0045814	negative regulation of gene expression, epigenetic	M11	9	4.06159
GO:0006744	ubiquinone biosynthetic process	M11	3	3.82362
GO:0009585	red, far-red light phototransduction	M11	3	3.58884
GO:0009294	DNA-mediated transformation	M11	3	3.32373
GO:0042545	cell wall modification	M12	13	10.7456
GO:0009733	response to auxin	M12	12	8.3292
GO:0010150	leaf senescence	M12	9	8.26225
GO:0006468	protein phosphorylation	M12	12	8.1329
GO:0030154	cell differentiation	M12	27	5.50529
GO:0003333	amino acid transmembrane transport	M12	5	5.04396
GO:0010218	response to far red light	M12	4	3.85208
GO:0010119	regulation of stomatal movement	M12	5	3.10735
GO:0006457	protein folding	M13	33	27.4084
GO:0009658	chloroplast organization	M13	40	27.4084
GO:0043161	proteasome-mediated ubiquitin-dependent protein catabolic process	M13	26	24.3292
GO:0006886	intracellular protein transport	M13	37	14.8784
GO:0000398	mRNA splicing, via spliceosome	M13	26	14.4705
GO:0006338	chromatin remodeling	M13	35	12.0432
GO:0065003	protein-containing complex assembly	M13	53	11.2361
GO:0045944	positive regulation of transcription by RNA polymerase II	M13	11	9.2351
GO:0009853	photorespiration	M13	8	9.14874
GO:0016192	vesicle-mediated transport	M13	62	8.81257
GO:0010267	ta-siRNA processing	M13	6	8.75517
GO:0017148	negative regulation of translation	M13	7	8.40222
GO:0071333	cellular response to glucose stimulus	M13	6	7.97265
GO:0036503	ERAD pathway	M13	8	7.59547
GO:0051453	regulation of intracellular pH	M13	9	7.59547
GO:0000338	protein deneddylation	M13	5	7.54227
GO:0009082	branched-chain amino acid biosynthetic process	M13	5	6.57698
GO:0090332	stomatal closure	M13	8	6.35333
GO:0010082	regulation of root meristem growth	M13	6	5.99084
GO:0006289	nucleotide-excision repair	M13	6	5.83647
GO:0009165	nucleotide biosynthetic process	M13	15	5.76212
GO:0010286	heat acclimation	M13	7	5.59202
GO:0080186	developmental vegetative growth	M13	4	4.82429
GO:0009955	adaxial/abaxial pattern specification	M13	5	4.70346
GO:0015695	organic cation transport	M13	4	4.62659
GO:0016117	carotenoid biosynthetic process	M13	4	4.12031
GO:0031503	protein-containing complex localization	M13	4	3.87327
GO:0046185	aldehyde catabolic process	M13	4	3.87327
GO:1901992	positive regulation of mitotic cell cycle phase transition	M13	3	3.87327
GO:0042727	flavin-containing compound biosynthetic process	M13	3	3.77115
GO:0010584	pollen exine formation	M13	4	3.77115
GO:0006491	N-glycan processing	M13	3	3.67896
GO:0050665	hydrogen peroxide biosynthetic process	M13	3	3.67896
GO:0010089	xylem development	M13	5	3.63741
GO:0034052	positive regulation of plant-type hypersensitive response	M13	3	3.42978
GO:0010050	vegetative phase change	M13	3	3.28245
GO:0098656	monoatomic anion transmembrane transport	M13	3	3.22283
GO:0009793	embryo development ending in seed dormancy	M14	142	27.9313
GO:0009658	chloroplast organization	M14	61	27.9313
GO:0000373	Group II intron splicing	M14	21	27.9313
GO:0009451	RNA modification	M14	194	27.9313
GO:0009408	response to heat	M14	63	27.9313
GO:0000462	maturation of SSU-rRNA from tricistronic rRNA transcript (SSU-rRNA, 5.8S rRNA, LSU-rRNA)	M14	20	27.9313
GO:0006281	DNA repair	M14	95	27.9313
GO:0080156	mitochondrial mRNA modification	M14	17	24.3731
GO:0006457	protein folding	M14	45	24.3373
GO:0009553	embryo sac development	M14	47	23.8769
GO:0006338	chromatin remodeling	M14	70	23.4781
GO:0030488	tRNA methylation	M14	15	21.6173
GO:0000956	nuclear-transcribed mRNA catabolic process	M14	26	21.317
GO:0030150	protein import into mitochondrial matrix	M14	14	18.7394
GO:0000963	mitochondrial RNA processing	M14	18	18.5526
GO:0006413	translational initiation	M14	28	17.6577
GO:0006366	transcription by RNA polymerase II	M14	117	15.7552
GO:0010628	positive regulation of gene expression	M14	22	15.1779
GO:0009910	negative regulation of flower development	M14	14	14.8991
GO:2000028	regulation of photoperiodism, flowering	M14	23	14.6574
GO:0001510	RNA methylation	M14	41	14.4563
GO:0016973	poly(A)+ mRNA export from nucleus	M14	8	12.0462
GO:0010162	seed dormancy process	M14	13	11.6875
GO:0034475	U4 snRNA 3'-end processing	M14	7	10.3138
GO:0110156	mRNA methylguanosine-cap decapping	M14	7	9.97622
GO:0050821	protein stabilization	M14	9	9.97622
GO:0009152	purine ribonucleotide biosynthetic process	M14	14	9.46206
GO:0035196	miRNA processing	M14	8	8.81873
GO:0007131	reciprocal meiotic recombination	M14	14	8.7472
GO:0017148	negative regulation of translation	M14	8	8.07156
GO:0010492	maintenance of shoot apical meristem identity	M14	7	7.98305
GO:0010928	regulation of auxin mediated signaling pathway	M14	10	7.97419
GO:0031537	regulation of anthocyanin metabolic process	M14	7	7.79902
GO:0060147	regulation of post-transcriptional gene silencing	M14	6	7.36262
GO:0006635	fatty acid beta-oxidation	M14	8	7.31147
GO:0034614	cellular response to reactive oxygen species	M14	7	6.7336
GO:0000165	MAPK cascade	M14	6	6.29487
GO:0009944	polarity specification of adaxial/abaxial axis	M14	6	6.1789
GO:0006002	fructose 6-phosphate metabolic process	M14	5	6.03712
GO:0009959	negative gravitropism	M14	6	5.86911
GO:0009294	DNA-mediated transformation	M14	6	5.67815
GO:1990110	callus formation	M14	6	5.58768
GO:0043043	peptide biosynthetic process	M14	5	5.42726
GO:0006081	cellular aldehyde metabolic process	M14	12	5.06884
GO:0035265	organ growth	M14	7	4.89947
GO:1901992	positive regulation of mitotic cell cycle phase transition	M14	4	4.89947
GO:0019252	starch biosynthetic process	M14	5	4.87738
GO:0034755	iron ion transmembrane transport	M14	4	3.96602
GO:0010586	miRNA metabolic process	M14	4	3.87809
GO:0072525	pyridine-containing compound biosynthetic process	M14	5	3.78047
GO:0009582	detection of abiotic stimulus	M14	7	3.78047
GO:0046520	sphingoid biosynthetic process	M14	3	3.18307
GO:0008216	spermidine metabolic process	M14	3	3.08676
GO:0048532	anatomical structure arrangement	M14	18	3.08676
GO:0009744	response to sucrose	M2	41	28.4011
GO:0007030	Golgi organization	M2	26	28.4011
GO:0009644	response to high light intensity	M2	33	28.4011
GO:0006633	fatty acid biosynthetic process	M2	80	28.4011
GO:0009853	photorespiration	M2	26	28.4011
GO:0006891	intra-Golgi vesicle-mediated transport	M2	25	28.4011
GO:0000082	G1/S transition of mitotic cell cycle	M2	26	28.4011
GO:0007018	microtubule-based movement	M2	28	28.4011
GO:0080188	gene silencing by siRNA-directed DNA methylation	M2	26	28.4011
GO:0009768	photosynthesis, light harvesting in photosystem I	M2	22	28.4011
GO:0006486	protein glycosylation	M2	58	28.4011
GO:0000911	cytokinesis by cell plate formation	M2	51	28.4011
GO:0006833	water transport	M2	22	26.2193
GO:0030968	endoplasmic reticulum unfolded protein response	M2	21	24.4144
GO:0010089	xylem development	M2	23	24.4144
GO:0015995	chlorophyll biosynthetic process	M2	28	23.3872
GO:0048481	plant ovule development	M2	31	22.6579
GO:0016126	sterol biosynthetic process	M2	17	20.8416
GO:0048354	mucilage biosynthetic process involved in seed coat development	M2	15	20.713
GO:1902600	proton transmembrane transport	M2	19	20.1849
GO:0045454	cell redox homeostasis	M2	19	19.9436
GO:0032875	regulation of DNA endoreduplication	M2	18	19.6342
GO:1901137	carbohydrate derivative biosynthetic process	M2	163	19.3216
GO:0010305	leaf vascular tissue pattern formation	M2	17	18.273
GO:0006465	signal peptide processing	M2	14	18.1285
GO:0042744	hydrogen peroxide catabolic process	M2	16	18.0472
GO:0006094	gluconeogenesis	M2	15	17.9588
GO:0009773	photosynthetic electron transport in photosystem I	M2	13	17.6434
GO:0009934	regulation of meristem structural organization	M2	14	17.2743
GO:0051592	response to calcium ion	M2	16	16.7271
GO:0042147	retrograde transport, endosome to Golgi	M2	15	15.8604
GO:0051211	anisotropic cell growth	M2	12	15.6199
GO:0008360	regulation of cell shape	M2	13	15.4653
GO:0030148	sphingolipid biosynthetic process	M2	21	15.1792
GO:2000031	regulation of salicylic acid mediated signaling pathway	M2	13	14.8229
GO:0001708	cell fate specification	M2	27	14.0614
GO:0046653	tetrahydrofolate metabolic process	M2	12	14.0483
GO:0006506	GPI anchor biosynthetic process	M2	12	13.7483
GO:0018119	peptidyl-cysteine S-nitrosylation	M2	11	13.7261
GO:0006098	pentose-phosphate shunt	M2	20	13.3431
GO:0007155	cell adhesion	M2	11	13.3428
GO:0051260	protein homooligomerization	M2	12	13.178
GO:0032956	regulation of actin cytoskeleton organization	M2	20	13.1398
GO:0010417	glucuronoxylan biosynthetic process	M2	9	12.1354
GO:0007163	establishment or maintenance of cell polarity	M2	15	11.9374
GO:0006086	acetyl-CoA biosynthetic process from pyruvate	M2	9	11.6642
GO:0007186	G protein-coupled receptor signaling pathway	M2	10	11.3236
GO:0030048	actin filament-based movement	M2	10	10.7987
GO:0009649	entrainment of circadian clock	M2	9	9.9807
GO:0010506	regulation of autophagy	M2	11	9.82446
GO:0042335	cuticle development	M2	7	9.20135
GO:0033619	membrane protein proteolysis	M2	7	9.20135
GO:0045995	regulation of embryonic development	M2	8	9.20135
GO:0019852	L-ascorbic acid metabolic process	M2	13	7.18082
GO:0051703	biological process involved in intraspecies interaction between organisms	M2	8	4.17686
GO:0071456	cellular response to hypoxia	M3	35	26.9313
GO:0042742	defense response to bacterium	M3	30	26.9313
GO:0009737	response to abscisic acid	M3	24	24.3998
GO:0009651	response to salt stress	M3	21	24.0862
GO:0009626	plant-type hypersensitive response	M3	9	12.3872
GO:0006468	protein phosphorylation	M3	13	8.31281
GO:0042343	indole glucosinolate metabolic process	M3	5	8.12314
GO:0042436	indole-containing compound catabolic process	M3	4	7.79296
GO:0006979	response to oxidative stress	M3	17	7.51825
GO:0052544	defense response by callose deposition in cell wall	M3	3	4.78993
GO:0045893	positive regulation of DNA-templated transcription	M3	7	4.63023
GO:0010150	leaf senescence	M3	4	3.3494
GO:0010345	suberin biosynthetic process	M4	3	5.28781
GO:2000652	regulation of secondary cell wall biogenesis	M4	3	4.93126
GO:0045893	positive regulation of DNA-templated transcription	M4	4	3.78513
GO:0009414	response to water deprivation	M5	32	27.4084
GO:0009651	response to salt stress	M5	41	27.4084
GO:0006979	response to oxidative stress	M5	43	22.9205
GO:0010162	seed dormancy process	M5	13	16.7584
GO:0006457	protein folding	M5	21	16.551
GO:0006635	fatty acid beta-oxidation	M5	10	14.5577
GO:0009615	response to virus	M5	13	14.1043
GO:0016567	protein ubiquitination	M5	21	12.6302
GO:0009658	chloroplast organization	M5	15	12.2809
GO:1902531	regulation of intracellular signal transduction	M5	10	8.94899
GO:0006081	cellular aldehyde metabolic process	M5	8	8.93126
GO:0000103	sulfate assimilation	M5	6	8.56115
GO:0016558	protein import into peroxisome matrix	M5	5	8.12159
GO:0000398	mRNA splicing, via spliceosome	M5	18	8.09399
GO:0045454	cell redox homeostasis	M5	6	7.0523
GO:0006099	tricarboxylic acid cycle	M5	5	5.78894
GO:0010628	positive regulation of gene expression	M5	9	4.64402
GO:0031146	SCF-dependent proteasomal ubiquitin-dependent protein catabolic process	M5	5	4.10127
GO:0008202	steroid metabolic process	M5	7	3.28573
GO:0010492	maintenance of shoot apical meristem identity	M5	3	3.24124
GO:0042537	benzene-containing compound metabolic process	M5	5	3.24124
GO:0031647	regulation of protein stability	M5	4	3.03863
GO:0009611	response to wounding	M6	27	27.3292
GO:0009414	response to water deprivation	M6	33	27.3292
GO:0009409	response to cold	M6	38	27.3292
GO:0009737	response to abscisic acid	M6	36	25.2043
GO:0071456	cellular response to hypoxia	M6	18	21.9313
GO:0042742	defense response to bacterium	M6	18	15.6302
GO:0006979	response to oxidative stress	M6	24	11.0987
GO:0009226	nucleotide-sugar biosynthetic process	M6	6	9.44658
GO:0009833	plant-type primary cell wall biogenesis	M6	6	9.44658
GO:0009555	pollen development	M6	15	8.2111
GO:0048364	root development	M6	26	7.36262
GO:0007623	circadian rhythm	M6	8	6.22654
GO:0000045	autophagosome assembly	M6	5	5.98562
GO:0019725	cellular homeostasis	M6	12	5.70941
GO:0015850	organic hydroxy compound transport	M6	4	5.21208
GO:0009693	ethylene biosynthetic process	M6	4	5.13731
GO:0031407	oxylipin metabolic process	M6	3	4.74064
GO:0034727	piecemeal microautophagy of the nucleus	M6	3	4.63023
GO:0006952	defense response	M6	57	4.34471
GO:0005985	sucrose metabolic process	M6	4	4.0648
GO:0015996	chlorophyll catabolic process	M6	3	3.87621
GO:0000103	sulfate assimilation	M6	3	3.77636
GO:0043068	positive regulation of programmed cell death	M6	5	3.68745
GO:0010143	cutin biosynthetic process	M6	3	3.56473
GO:0010119	regulation of stomatal movement	M6	5	3.49057
GO:0010029	regulation of seed germination	M6	4	3.28824
GO:0000154	rRNA modification	M7	25	27.2323
GO:0071456	cellular response to hypoxia	M7	28	27.2323
GO:0009737	response to abscisic acid	M7	46	27.2323
GO:0009651	response to salt stress	M7	31	17.9612
GO:0009611	response to wounding	M7	20	17.7764
GO:0019915	lipid storage	M7	9	13.2323
GO:0035195	miRNA-mediated post-transcriptional gene silencing	M7	10	11.364
GO:0010150	leaf senescence	M7	13	10.735
GO:0031347	regulation of defense response	M7	19	8.91237
GO:0009624	response to nematode	M7	8	7.43066
GO:0007623	circadian rhythm	M7	11	7.28177
GO:0006749	glutathione metabolic process	M7	7	7.23229
GO:0009694	jasmonic acid metabolic process	M7	6	6.22071
GO:0090333	regulation of stomatal closure	M7	5	5.07393
GO:0043043	peptide biosynthetic process	M7	4	5.07393
GO:0009407	toxin catabolic process	M7	5	4.83599
GO:0015979	photosynthesis	M7	18	4.71566
GO:1902531	regulation of intracellular signal transduction	M7	8	4.20746
GO:0030003	intracellular monoatomic cation homeostasis	M7	10	4.02516
GO:0010050	vegetative phase change	M7	3	3.334
GO:0045944	positive regulation of transcription by RNA polymerase II	M7	5	3.02177
GO:0071456	cellular response to hypoxia	M8	27	26.6302
GO:0009738	abscisic acid-activated signaling pathway	M8	12	9.80632
GO:0050832	defense response to fungus	M8	9	8.91422
GO:0009611	response to wounding	M8	8	8.6525
GO:0048278	vesicle docking	M8	5	8.36138
GO:0046777	protein autophosphorylation	M8	5	5.76645
GO:0016567	protein ubiquitination	M8	7	5.13422
GO:0043069	negative regulation of programmed cell death	M8	4	4.09311
GO:0009695	jasmonic acid biosynthetic process	M8	3	3.90898
GO:0042546	cell wall biogenesis	M8	4	3.3134
GO:1902531	regulation of intracellular signal transduction	M8	5	3.22654
GO:0009860	pollen tube growth	M9	17	18.7552
GO:0005975	carbohydrate metabolic process	M9	17	10.4399
GO:0007267	cell-cell signaling	M9	6	9.20426
GO:0043086	negative regulation of catalytic activity	M9	5	7.72714
GO:0042545	cell wall modification	M9	7	6.86122
