## Supplementary material for "Drying kinetics govern transcriptional and post-transcriptional reprogramming during seed maturation": Table S5

### Sheet: info
Table S5. Physiological traits associated with RNA-seq samples.

### Sheet: trait_data
sample_name	replicate	timepoint	treatment	genotype	dt_germination(%)	relative_water_content(%)	ABA_seed	ABA_silique
A4_10DAP_FD	A	10DAP	FD	col-0	0	5.55556	80562	16654.6
A5_10DAP_FD	B	10DAP	FD	col-0	0	5.88235	92832.4	13686.7
A6_10DAP_FD	C	10DAP	FD	col-0	0	5.26316	77096.7	15330.4
A1_10DAP_Fresh	A	10DAP	Fresh	col-0	37.037	74.3902	66178	16362.8
A2_10DAP_Fresh	B	10DAP	Fresh	col-0	25.3968	76.6234	64699.3	17229.8
A3_10DAP_Fresh	C	10DAP	Fresh	col-0	35.0877	79.2208	102302	17498
A7_10DAP_SD	A	10DAP	SD	col-0	NA	65.9091	177819	47923.2
A8_10DAP_SD	B	10DAP	SD	col-0	NA	64.4444	193904	37898.6
A9_10DAP_SD	C	10DAP	SD	col-0	NA	65	198072	63540
A10_10DAP_SDFD	A	10DAP	SDFD	col-0	91.7647	0	NA	NA
A11_10DAP_SDFD	B	10DAP	SDFD	col-0	79.4872	6.25	NA	NA
A12_10DAP_SDFD	C	10DAP	SDFD	col-0	82.716	0	NA	NA
A16_12DAP_FD	A	12DAP	FD	col-0	34.2466	7.40741	163953	18132.9
A17_12DAP_FD	B	12DAP	FD	col-0	23.5294	12.9032	153963	12316.4
A18_12DAP_FD	C	12DAP	FD	col-0	45.5446	10.3448	142496	9635.27
A13_12DAP_Fresh	A	12DAP	Fresh	col-0	80.8511	67.9487	149697	5764.92
A14_12DAP_Fresh	B	12DAP	Fresh	col-0	98.1132	65.0794	193990	7517.37
A15_12DAP_Fresh	C	12DAP	Fresh	col-0	98.1818	66.6667	162272	8890.86
A19_12DAP_SD	A	12DAP	SD	col-0	NA	55.3191	56511.1	35387.2
A20_12DAP_SD	B	12DAP	SD	col-0	NA	48	44815.5	33739.4
A21_12DAP_SD	C	12DAP	SD	col-0	NA	56.8627	42077.4	33138.1
A22_12DAP_SDFD	A	12DAP	SDFD	col-0	99.1736	0	NA	NA
A23_12DAP_SDFD	B	12DAP	SDFD	col-0	96.6667	13.0435	NA	NA
A24_12DAP_SDFD	C	12DAP	SDFD	col-0	98.0198	4.16667	NA	NA
A28_14DAP_FD	A	14DAP	FD	col-0	80.5825	0	72327.9	29742.3
A29_14DAP_FD	B	14DAP	FD	col-0	82.2917	7.89474	46821	35869.9
A30_14DAP_FD	C	14DAP	FD	col-0	77.7778	0	65107.9	39578.9
A25_14DAP_Fresh	A	14DAP	Fresh	col-0	100	60.4651	87622.2	8603.98
A26_14DAP_Fresh	B	14DAP	Fresh	col-0	96.5517	56.4103	112459	15774.3
A27_14DAP_Fresh	C	14DAP	Fresh	col-0	98.6301	60.9195	109065	16816.4
A31_14DAP_SD	A	14DAP	SD	col-0	NA	47.6923	37893.6	39123
A32_14DAP_SD	B	14DAP	SD	col-0	NA	40.678	44810.9	36571.8
A33_14DAP_SD	C	14DAP	SD	col-0	NA	39.2857	45035.9	27371.7
A34_14DAP_SDFD	A	14DAP	SDFD	col-0	93.6937	5.71429	NA	NA
A35_14DAP_SDFD	B	14DAP	SDFD	col-0	95.6044	2.94118	NA	NA
A36_14DAP_SDFD	C	14DAP	SDFD	col-0	95.2381	12.5	NA	NA
A40_16DAP_FD	A	16DAP	FD	col-0	98.913	5	13402	5599.22
A41_16DAP_FD	B	16DAP	FD	col-0	100	0	15042.9	5197.57
A42_16DAP_FD	C	16DAP	FD	col-0	98.5507	13.1579	NA	8345.31
A37_16DAP_Fresh	A	16DAP	Fresh	col-0	100	51.7647	30087	NA
A38_16DAP_Fresh	B	16DAP	Fresh	col-0	100	52.6882	36795.9	2160.74
A39_16DAP_Fresh	C	16DAP	Fresh	col-0	91.3043	51.25	33720.3	2301.48
A43_16DAP_SD	A	16DAP	SD	col-0	NA	37.037	19543.5	49717.8
A44_16DAP_SD	B	16DAP	SD	col-0	NA	35.7143	28286.6	53182.8
A45_16DAP_SD	C	16DAP	SD	col-0	NA	32.6923	NA	49853.9
A46_16DAP_SDFD	A	16DAP	SDFD	col-0	100	9.09091	NA	NA
A47_16DAP_SDFD	B	16DAP	SDFD	col-0	100	12.5	NA	NA
A48_16DAP_SDFD	C	16DAP	SDFD	col-0	100	7.31707	NA	NA
A49_26DAP_DS_Fresh	A	26DAP	Fresh	col-0	NA	NA	7635.93	83802.9
A50_26DAP_DS_Fresh	B	26DAP	Fresh	col-0	NA	NA	9258.2	66716.6
A51_26DAP_DS_Fresh	C	26DAP	Fresh	col-0	NA	NA	6255.68	67033.4
Col.0_12d.r1_1	A	12DAP	Fresh	col-0	0	NA	NA	NA
Col.0_12d.r2_2	B	12DAP	Fresh	col-0	0	NA	NA	NA
Col.0_12d.r3_3	C	12DAP	Fresh	col-0	0	NA	NA	NA
Col.0_14d.r1_1	A	14DAP	Fresh	col-0	48.5714	NA	NA	NA
Col.0_14d.r2_2	B	14DAP	Fresh	col-0	45.9459	NA	NA	NA
Col.0_14d.r3_3	C	14DAP	Fresh	col-0	29.3103	NA	NA	NA
Col.0_16d.r1_1	A	16DAP	Fresh	col-0	94.4444	NA	NA	NA
Col.0_16d.r2_2	B	16DAP	Fresh	col-0	88.3117	NA	NA	NA
Col.0_16d.r3_3	C	16DAP	Fresh	col-0	91.0714	NA	NA	NA
Col.0_18d.r1_1	A	18DAP	Fresh	col-0	98.1481	NA	NA	NA
Col.0_18d.r2_2	B	18DAP	Fresh	col-0	97.561	NA	NA	NA
Col.0_18d.r3_3	C	18DAP	Fresh	col-0	97.561	NA	NA	NA
Col.0_20d.r1_1	A	20DAP	Fresh	col-0	100	NA	NA	NA
Col.0_20d.r2_2	B	20DAP	Fresh	col-0	94.7368	NA	NA	NA
Col.0_20d.r3_3	C	20DAP	Fresh	col-0	100	NA	NA	NA
Col.0_22d.r1_1	A	22DAP	Fresh	col-0	100	NA	NA	NA
Col.0_22d.r2_2	B	22DAP	Fresh	col-0	100	NA	NA	NA
Col.0_22d.r3_3	C	22DAP	Fresh	col-0	100	NA	NA	NA
Col.0_24d.r1_1	A	24DAP	Fresh	col-0	100	NA	NA	NA
Col.0_24d.r2_2	B	24DAP	Fresh	col-0	100	NA	NA	NA
Col.0_DS.r1_1	A	26DAP	Fresh	col-0	100	NA	NA	NA
Col.0_DS.r2_2	B	26DAP	Fresh	col-0	100	NA	NA	NA
Col.0_DS.r3_3	C	26DAP	Fresh	col-0	100	NA	NA	NA
