## Supplementary material for "Drying kinetics govern transcriptional and post-transcriptional reprogramming during seed maturation": Table S7

### Sheet: info
Table S7. List of FD-activated genes whose T-DNA mutants were used in the controlled deterioration test (CDT).

### Sheet: Sheet1
gene id	gene name	selection based on	gene module	SALK line	NASC stock number	description	primer fiorward	Primer reverse
AT2G46400	WRKY46	DEG comparison	M6	SALK_134310C	N667392	Encodes a WRKY transcription factor that contributes to the feedforward inhibition of osmotic/salt stress-dependent LR inhibition via regulation of ABA signaling and auxin homeostasis.	TCTGTCGATTCCAACAAAACC	AAGCCAATTTTTATCCATCGG
AT1G32640	MYC2	M6 module	M6	SALK_017005C	N655309	Encodes a MYC-related transcriptional activator with a typical DNA binding domain of a basic helix-loop-helix leucine zipper motif. Binds to an extended G-Box promoter motif and interacts with Jasmonate ZIM-domain proteins.	GGCGGGATTTAATCAAGAGAC	TTTGGTACAACCGCTCGTAAC
AT2G44840	ERF13	M6 module	M6	SALK_019879	N519879	Encodes a member of the ERF (ethylene response factor) subfamily B-3 of ERF/AP2 transcription factor family. The protein contains one AP2 domain. There are 18 members in this subfamily including ATERF-1, ATERF-2, AND ATERF-5.	GAAGAACGGAGCTAGGGTTTG	ACTACCTCCATTGCCCTCAAC
AT4G12720	NUDT7	DEG comparison	M6	SALK_046441	N546441	Encodes a protein with ADP-ribose hydrolase activity. Negatively regulates EDS1-conditioned plant defense and programmed cell death.	TTCGTTCATCAAGATTGCCTC	TTTTGGTTTTTGGTTTTTCCC
AT5G57560	XTH22	DEG comparison	M6	SAIL_422_D11	N874028	Encodes a cell wall-modifying enzyme, rapidly upregulated in response to environmental stimuli.	AACAAAAACCGCGTGATTTC	CAAGAAGACTTGCCGTTTGAC
AT1G53430	NILR2	DEG comparison	M6	SAIL_878_C01	N879798	Probable LRR receptor-like ser/thr-protein kinase; Commonly-enriched candidate LPS-interacting PM-associated proteins for both LPS chemotypes subsequent to the polymyxin B affinity chromatography strategy.	ATCGAAGGGAAAGAGCTCTTG	GAAGAATCTACCCAAGGACCG
AT5G42650	AOS/DDE2	DEG comparison	M8	SALK_017756	N517756	Encodes a member of the cytochrome p450 CYP74 gene family that functions as an allene oxide synthase. This enzyme catalyzes dehydration of the hydroperoxide to an unstable allene oxide in the JA biosynthetic pathway.	CGAGAAATTAACGGAGCTTCC	CTAACCGGAGGCTACCGTATC
AT2G01150	RHA2B	DEG comparison	M8	SALK_120233	N620233	Encodes a RING-H2 finger protein that is expressed in vascular tissue, root tips, embryos and pistils.	CAGAGGCCTTCAATCATTGAG	CAAAGAGAGTCGAGGTGGTTG
